# Improved CRISPR/Cas9 Off-target Prediction with DNABERT and Epigenetic Features

**DOI:** 10.1101/2025.04.16.649101

**Authors:** Kai Kimata, Kenji Satou

## Abstract

CRISPR/Cas9 genome editing is a powerful tool in genetic engineering and gene therapy; however, off-target effects pose significant challenges for clinical applications. Accurate prediction of these unintended edits is crucial for ensuring safety and efficacy. In this study, we propose a novel approach that integrates DNABERT, a pre-trained DNA language model, with epigenetic features to improve off-target effect prediction. We evaluated DNABERT-based models against five state-of-the-art baseline models (GRU-Emb, CRISPR-BERT, CRISPR-HW, CRISPR-DIPOFF, and CrisprBERT) using four key performance metrics (F1-score, MCC, ROC-AUC, and PR-AUC). Additionally, we conducted ablation studies to assess the impact of DNABERT’s pre-training and epigenetic features, demonstrating that both significantly enhance predictive performance. Furthermore, we explored an ensemble modeling approach, which achieves superior prediction accuracy compared to individual models. Finally, we visualized DNABERT’s attention weights to gain insights into its decision-making process, revealing biologically relevant patterns in off-target recognition. The source codes used in this study are available at github.com/kimatakai/CRISPR_DNABERT.
