## Supplementary material for "Improved CRISPR/Cas9 Off-target Prediction with DNABERT and Epigenetic Features": S1 Table

### Sheet: Table S1
GRU-Emb
metrics	Accuracy	Recall	Precision	Specificity	FPR	FDR	F1	ROC-AUC	PR-AUC	MCC
mean	0.914723	0.540365	0.627239	0.95586	0.0441401	0.372761	0.54543	0.916801	0.629866	0.51046
median	0.931009	0.546966	0.614493	0.973674	0.0263262	0.385507	0.519899	0.918306	0.598163	0.503277
std	0.0596002	0.144203	0.201954	0.095303	0.095303	0.201954	0.115434	0.0126874	0.150003	0.0939888
max	0.975839	0.805206	1	0.998158	1	0.784251	0.838116	0.949713	1	0.699413
min	0.511981	0.220867	0.215749	0	0.00184207	0	0.329875	0.87886	0.323017	0
CRISPR-BERT
metrics	Accuracy	Recall	Precision	Specificity	FPR	FDR	F1	ROC-AUC	PR-AUC	MCC
mean	0.912167	0.534509	0.63395	0.960098	0.0399022	0.36605	0.548912	0.915301	0.633057	0.514461
median	0.934105	0.524201	0.621133	0.977694	0.0223056	0.378867	0.531547	0.916547	0.59745	0.511218
std	0.0741163	0.127434	0.196805	0.0945454	0.0945454	0.196805	0.0968699	0.0131083	0.148052	0.0891073
max	0.975227	0.772161	1	0.994898	1	0.795563	0.823436	0.948735	1	0.694373
min	0.474941	0.31918	0.204437	0	0.00510244	0	0.321254	0.879866	0.333166	0
CRISPR-HW
metrics	Accuracy	Recall	Precision	Specificity	FPR	FDR	F1	ROC-AUC	PR-AUC	MCC
mean	0.907975	0.450312	0.675582	0.968876	0.0311243	0.324418	0.504088	0.91359	0.619017	0.483163
median	0.93497	0.424624	0.695749	0.984509	0.0154914	0.304251	0.495762	0.914815	0.586642	0.483796
std	0.085644	0.135021	0.198031	0.0945443	0.0945443	0.198031	0.0920622	0.013885	0.152222	0.0821444
max	0.978683	0.727147	1	0.997406	1	0.786932	0.785786	0.948785	1	0.68003
min	0.347143	0.229825	0.213068	0	0.00259381	0	0.329567	0.877614	0.310818	0
CRISPR-DIPOFF
metrics	Accuracy	Recall	Precision	Specificity	FPR	FDR	F1	ROC-AUC	PR-AUC	MCC
mean	0.858008	0.472416	0.454323	0.927754	0.072246	0.545677	0.385568	0.83751	0.438939	0.360028
median	0.892567	0.504603	0.373261	0.937134	0.0628665	0.626739	0.370644	0.851701	0.383787	0.347685
std	0.130338	0.180915	0.247129	0.0972359	0.0972359	0.247129	0.132672	0.044574	0.185117	0.106175
max	0.96301	0.746537	1	0.997272	1	0.886341	0.757064	0.894734	1	0.6193
min	0.0753094	0.0742277	0.113659	0	0.00272817	0	0.131427	0.684162	0.16684	0
CrisprBERT
metrics	Accuracy	Recall	Precision	Specificity	FPR	FDR	F1	ROC-AUC	PR-AUC	MCC
mean	0.910893	0.572685	0.600323	0.948951	0.0510491	0.399677	0.547977	0.916904	0.63	0.511062
median	0.927092	0.587663	0.599499	0.96361	0.0363897	0.400501	0.538582	0.922593	0.598993	0.525928
std	0.0578138	0.142796	0.215069	0.0965241	0.0965241	0.215069	0.118893	0.0243059	0.154596	0.102241
max	0.978408	0.84583	1	0.996501	1	0.781666	0.835548	0.962948	1	0.694886
min	0.597735	0.207174	0.218334	0	0.00349873	0	0.323799	0.795543	0.310462	0
DNABERT
metrics	Accuracy	Recall	Precision	Specificity	FPR	FDR	F1	ROC-AUC	PR-AUC	MCC
mean	0.905946	0.612416	0.549331	0.93722	0.0627804	0.450669	0.542095	0.918656	0.624925	0.502081
median	0.916575	0.615742	0.505432	0.953874	0.0461257	0.494568	0.531364	0.920582	0.596283	0.506038
std	0.0534943	0.141235	0.215099	0.0969442	0.0969442	0.215099	0.123629	0.0147227	0.160229	0.100757
max	0.970111	0.86575	1	0.996023	1	0.809577	0.854503	0.945704	1	0.714276
min	0.613622	0.264228	0.190423	0	0.00397717	0	0.289206	0.871764	0.292933	0
Ensemble
metrics	Accuracy	Recall	Precision	Specificity	FPR	FDR	F1	ROC-AUC	PR-AUC	MCC
mean	0.919139	0.555313	0.659092	0.96169	0.0383101	0.340908	0.57065	0.929206	0.66717	0.53837
median	0.934581	0.580487	0.655097	0.975522	0.0244785	0.344903	0.54212	0.931243	0.643848	0.53423
std	0.060973	0.135716	0.199143	0.0944639	0.0944639	0.199143	0.104994	0.0138745	0.144124	0.0942283
max	0.978233	0.780053	1	0.996225	1	0.766872	0.836181	0.957504	1	0.712205
min	0.578162	0.301611	0.233128	0	0.0037754	0	0.356619	0.885559	0.376177	0
