## Supplementary material for "Improved CRISPR/Cas9 Off-target Prediction with DNABERT and Epigenetic Features": S2 Table

### Sheet: Table S2
Wilcoxon signed rank test result (p-value)
Accuracy
	GRU-Emb	CRISPR-BERT	CRISPR-HW	CRISPR-DIPOFF	CrisprBERT	DNABERT	Ensemble
GRU-Emb		0.0882117	0.554333	1	0.995044	1	7.40196e-46
CRISPR-BERT	0.911788		0.981717	1	0.997607	1	1.10782e-40
CRISPR-HW	0.445667	0.0182827		1	0.95713	1	6.4627e-24
CRISPR-DIPOFF	3.85658e-91	4.33873e-92	4.2472e-85		5.54483e-86	3.17225e-71	4.33873e-92
CrisprBERT	0.00495644	0.00239344	0.04287	1		1	2.48682e-37
DNABERT	3.43006e-40	3.08521e-27	3.68091e-13	1	1.94848e-16		1.49562e-57
Ensemble	1	1	1	1	1	1
Recall
	GRU-Emb	CRISPR-BERT	CRISPR-HW	CRISPR-DIPOFF	CrisprBERT	DNABERT	Ensemble
GRU-Emb		0.999292	1	1	2.45799e-12	1.66565e-53	2.16449e-07
CRISPR-BERT	0.000708042		1	1	9.05953e-21	3.17926e-67	5.98752e-25
CRISPR-HW	4.9543e-62	1.02421e-65		2.11598e-09	2.17799e-80	6.77757e-90	8.83397e-92
CRISPR-DIPOFF	1.53437e-14	8.97397e-17	1		3.924e-29	6.05926e-58	4.48775e-27
CrisprBERT	1	1	1	1		3.54327e-19	1
DNABERT	1	1	1	1	1		1
Ensemble	1	1	1	1	5.97325e-12	6.75441e-66
Precision
	GRU-Emb	CRISPR-BERT	CRISPR-HW	CRISPR-DIPOFF	CrisprBERT	DNABERT	Ensemble
GRU-Emb		4.32617e-07	4.22607e-41	1	1	1	1.93664e-47
CRISPR-BERT	1		5.39115e-35	1	1	1	2.14086e-34
CRISPR-HW	1	1		1	1	1	1
CRISPR-DIPOFF	1.83244e-80	1.17372e-89	9.48443e-90		1.95446e-77	1.22949e-57	9.53641e-90
CrisprBERT	1.96979e-10	2.26639e-19	8.46404e-69	1		1	1.25595e-76
DNABERT	2.07953e-75	1.65243e-80	2.04692e-90	1	3.22447e-37		2.84208e-91
Ensemble	1	1	2.7648e-08	1	1	1
Specificity
	GRU-Emb	CRISPR-BERT	CRISPR-HW	CRISPR-DIPOFF	CrisprBERT	DNABERT	Ensemble
GRU-Emb		2.23448e-09	2.78149e-47	1	1	1	2.77861e-30
CRISPR-BERT	1		7.54296e-35	1	1	1	1.14049e-06
CRISPR-HW	1	1		1	1	1	1
CRISPR-DIPOFF	1.82765e-44	3.56047e-66	5.11369e-78		1.01336e-33	2.25803e-10	1.8563e-67
CrisprBERT	1.40605e-11	5.8391e-22	8.40309e-73	1		1	2.67708e-56
DNABERT	2.81514e-68	5.48269e-85	3.57978e-90	1	2.52851e-27		4.84974e-91
Ensemble	1	0.999999	3.43674e-37	1	1	1
FPR
	GRU-Emb	CRISPR-BERT	CRISPR-HW	CRISPR-DIPOFF	CrisprBERT	DNABERT	Ensemble
GRU-Emb		1	1	1.82765e-44	1.40605e-11	2.81514e-68	1
CRISPR-BERT	2.23448e-09		1	3.56047e-66	5.8391e-22	5.48269e-85	0.999999
CRISPR-HW	2.78149e-47	7.54296e-35		5.11369e-78	8.40309e-73	3.57978e-90	3.43674e-37
CRISPR-DIPOFF	1	1	1		1	1	1
CrisprBERT	1	1	1	1.01336e-33		2.52851e-27	1
DNABERT	1	1	1	2.25803e-10	1		1
Ensemble	2.77861e-30	1.14049e-06	1	1.8563e-67	2.67708e-56	4.84974e-91
FDR
	GRU-Emb	CRISPR-BERT	CRISPR-HW	CRISPR-DIPOFF	CrisprBERT	DNABERT	Ensemble
GRU-Emb		1	1	1.83244e-80	1.96979e-10	2.07953e-75	1
CRISPR-BERT	4.32617e-07		1	1.17372e-89	2.26639e-19	1.65243e-80	1
CRISPR-HW	4.22607e-41	5.39115e-35		9.48443e-90	8.46404e-69	2.04692e-90	2.7648e-08
CRISPR-DIPOFF	1	1	1		1	1	1
CrisprBERT	1	1	1	1.95446e-77		3.22447e-37	1
DNABERT	1	1	1	1.22949e-57	1		1
Ensemble	1.93664e-47	2.14086e-34	1	9.53641e-90	1.25595e-76	2.84208e-91
F1
	GRU-Emb	CRISPR-BERT	CRISPR-HW	CRISPR-DIPOFF	CrisprBERT	DNABERT	Ensemble
GRU-Emb		0.133109	1	1	0.451066	1	7.93438e-48
CRISPR-BERT	0.866891		1	1	0.690915	0.999143	9.92986e-49
CRISPR-HW	4.75156e-37	2.58362e-53		1	3.87058e-28	7.19213e-14	2.01247e-87
CRISPR-DIPOFF	1.44802e-82	9.21427e-92	3.24935e-68		8.56811e-89	1.38653e-87	4.22977e-91
CrisprBERT	0.548934	0.309085	1	1		0.997722	2.03104e-29
DNABERT	9.64166e-08	0.000856638	1	1	0.00227798		6.36655e-27
Ensemble	1	1	1	1	1	1
ROC-AUC
	GRU-Emb	CRISPR-BERT	CRISPR-HW	CRISPR-DIPOFF	CrisprBERT	DNABERT	Ensemble
GRU-Emb		0.999972	1	1	2.61431e-10	9.00149e-08	3.58417e-82
CRISPR-BERT	2.79364e-05		1	1	9.69912e-16	4.25894e-12	2.90799e-82
CRISPR-HW	1.2369e-20	2.51363e-07		1	7.28676e-30	5.97699e-30	3.54308e-91
CRISPR-DIPOFF	2.84208e-91	2.84208e-91	2.84208e-91		4.0217e-91	2.84208e-91	2.84208e-91
CrisprBERT	1	1	1	1		0.00868786	5.8942e-89
DNABERT	1	1	1	1	0.991312		3.806e-87
Ensemble	1	1	1	1	1	1
PR-AUC
	GRU-Emb	CRISPR-BERT	CRISPR-HW	CRISPR-DIPOFF	CrisprBERT	DNABERT	Ensemble
GRU-Emb		0.00647812	1	1	0.560456	0.38925	8.86263e-89
CRISPR-BERT	0.993522		1	1	0.580845	0.984918	1.1032e-85
CRISPR-HW	4.7029e-26	2.10209e-42		1	3.19377e-23	2.57231e-15	2.88948e-91
CRISPR-DIPOFF	2.84208e-91	2.84208e-91	2.84208e-91		2.84208e-91	2.84208e-91	2.84208e-91
CrisprBERT	0.439544	0.419155	1	1		0.266271	1.74578e-90
DNABERT	0.61075	0.0150815	1	1	0.733729		4.20287e-91
Ensemble	1	1	1	1	1	1
MCC
	GRU-Emb	CRISPR-BERT	CRISPR-HW	CRISPR-DIPOFF	CrisprBERT	DNABERT	Ensemble
GRU-Emb		0.000512101	1	1	0.386438	1	1.37199e-73
CRISPR-BERT	0.999488		1	1	0.765859	1	5.77716e-69
CRISPR-HW	5.89478e-34	4.61803e-55		1	3.67779e-24	6.38266e-07	9.43273e-90
CRISPR-DIPOFF	1.62554e-90	2.84208e-91	4.42518e-87		3.82718e-91	1.9483e-90	2.93766e-91
CrisprBERT	0.613562	0.234141	1	1		0.999994	8.76553e-54
DNABERT	5.3437e-12	2.83075e-10	0.999999	1	5.67841e-06		2.82975e-55
Ensemble	1	1	1	1	1	1
