## Supplementary material for "Improved CRISPR/Cas9 Off-target Prediction with DNABERT and Epigenetic Features": S3 Table

### Sheet: Table S3
GRU-Emb
metrics	Accuracy	Recall	Precision	Specificity	FPR	FDR	F1	ROC-AUC	PR-AUC	MCC
mean	0.999163	0.403685	0.427642	0.99958	0.00041995	0.572358	0.37852	0.974624	0.387707	0.39556
median	0.999337	0.405923	0.401888	0.999705	0.000294803	0.598112	0.373147	0.976815	0.401197	0.399398
std	0.000596361	0.145462	0.146084	0.000394969	0.000394969	0.146084	0.0751912	0.0121562	0.0827922	0.0696794
max	0.999679	0.683673	0.84375	0.99998	0.00191567	0.79085	0.528634	0.995432	0.530141	0.537235
min	0.997065	0.148148	0.20915	0.998084	2.03431e-05	0.15625	0.210526	0.942637	0.221505	0.231964
CRISPR-BERT
metrics	Accuracy	Recall	Precision	Specificity	FPR	FDR	F1	ROC-AUC	PR-AUC	MCC
mean	0.999183	0.420294	0.426467	0.999596	0.000403557	0.573533	0.399165	0.973048	0.393864	0.410472
median	0.999421	0.408928	0.419077	0.999726	0.000274068	0.580923	0.394219	0.974847	0.412864	0.410512
std	0.000545243	0.114117	0.120646	0.000328558	0.000328558	0.120646	0.0615726	0.0130394	0.0778214	0.0584129
max	0.999636	0.657658	0.725888	0.999894	0.00154562	0.797727	0.549223	0.991009	0.538554	0.549066
min	0.99733	0.239531	0.202273	0.998454	0.00010598	0.274112	0.292969	0.911713	0.240796	0.311106
CRISPR-HW
metrics	Accuracy	Recall	Precision	Specificity	FPR	FDR	F1	ROC-AUC	PR-AUC	MCC
mean	0.99923	0.325728	0.494811	0.999677	0.000323219	0.505189	0.3595	0.947779	0.371718	0.382499
median	0.999422	0.326017	0.475595	0.999789	0.000211233	0.524405	0.366135	0.951976	0.372734	0.391527
std	0.000597039	0.101844	0.170474	0.000402694	0.000402694	0.170474	0.0717969	0.027367	0.0651515	0.0633843
max	0.999754	0.531532	0.823529	0.999984	0.00226176	0.877604	0.506103	0.984434	0.500649	0.505156
min	0.997224	0.147651	0.122396	0.997738	1.62745e-05	0.176471	0.185039	0.825618	0.217227	0.21429
CRISPR-DIPOFF
metrics	Accuracy	Recall	Precision	Specificity	FPR	FDR	F1	ROC-AUC	PR-AUC	MCC
mean	0.999088	0.288831	0.338881	0.999583	0.000417151	0.661119	0.275533	0.933152	0.255299	0.293012
median	0.999246	0.256583	0.3066	0.999643	0.000357264	0.6934	0.264286	0.946793	0.231857	0.287959
std	0.000474886	0.130347	0.155507	0.000295059	0.000295059	0.155507	0.0694595	0.0361422	0.0877766	0.0738626
max	0.999683	0.638554	0.690722	0.999976	0.00127176	0.904762	0.455959	0.98756	0.464562	0.460234
min	0.997774	0.128713	0.0952381	0.998728	2.44118e-05	0.309278	0.133739	0.834912	0.126187	0.145569
CrisprBERT
metrics	Accuracy	Recall	Precision	Specificity	FPR	FDR	F1	ROC-AUC	PR-AUC	MCC
mean	0.999077	0.4185	0.369241	0.999486	0.000513568	0.630759	0.363288	0.977688	0.349518	0.377258
median	0.999182	0.408091	0.355284	0.999575	0.000425014	0.644716	0.3745	0.979579	0.35076	0.380155
std	0.000500721	0.10281	0.144207	0.00034669	0.00034669	0.144207	0.0743145	0.0107056	0.0744049	0.0676649
max	0.999634	0.674699	0.678715	0.999887	0.00195662	0.875831	0.497653	0.993051	0.480342	0.514895
min	0.997672	0.241935	0.124169	0.998043	0.000113237	0.321285	0.209738	0.951032	0.190072	0.253236
DNABERT
metrics	Accuracy	Recall	Precision	Specificity	FPR	FDR	F1	ROC-AUC	PR-AUC	MCC
mean	0.998955	0.5007	0.360815	0.999293	0.000706506	0.639185	0.390976	0.976854	0.419504	0.409177
median	0.999201	0.504153	0.350719	0.999482	0.000518162	0.649281	0.392449	0.97638	0.429639	0.414789
std	0.000980949	0.131507	0.115804	0.00080519	0.00080519	0.115804	0.0700478	0.013863	0.0737551	0.0600525
max	0.99965	0.710843	0.8	0.99998	0.00542012	0.833333	0.505263	0.995444	0.530156	0.506084
min	0.993553	0.0918367	0.166667	0.99458	2.03431e-05	0.2	0.153846	0.920971	0.154168	0.208411
DNABERT-Epi
metrics	Accuracy	Recall	Precision	Specificity	FPR	FDR	F1	ROC-AUC	PR-AUC	MCC
mean	0.999054	0.482218	0.398786	0.999405	0.000594969	0.601214	0.405532	0.976889	0.429109	0.421214
median	0.999289	0.493793	0.382825	0.999567	0.000432793	0.617175	0.414372	0.976427	0.426663	0.42476
std	0.00091731	0.128086	0.136768	0.000738735	0.000738735	0.136768	0.0741785	0.0138537	0.0720891	0.0637474
max	0.999671	0.686747	0.954545	0.999996	0.00516545	0.809893	0.520833	0.995411	0.554897	0.531135
min	0.993792	0.0816327	0.190107	0.994835	4.06863e-06	0.0454545	0.145455	0.921	0.179108	0.233175
Ensemble
metrics	Accuracy	Recall	Precision	Specificity	FPR	FDR	F1	ROC-AUC	PR-AUC	MCC
mean	0.999382	0.403949	0.560517	0.999793	0.000206816	0.439483	0.454439	0.980402	0.475879	0.46755
median	0.999493	0.403493	0.562202	0.999829	0.000171457	0.437798	0.468354	0.980677	0.483303	0.479991
std	0.000409906	0.0962381	0.123288	0.000123122	0.000123122	0.123288	0.0720443	0.010766	0.073461	0.0687179
max	0.999705	0.63964	0.833333	0.999979	0.000562537	0.705426	0.608187	0.99702	0.605976	0.614628
min	0.998127	0.204082	0.294574	0.999437	2.0548e-05	0.166667	0.313253	0.952036	0.324722	0.328368
