## Supplementary material for "Improved CRISPR/Cas9 Off-target Prediction with DNABERT and Epigenetic Features": S4 Table

### Sheet: Table S4
Wilcoxon signed rank test result (p-value)
Accuracy
	GRU-Emb	CRISPR-BERT	CRISPR-HW	CRISPR-DIPOFF	CrisprBERT	DNABERT	DNABERT-Epi	Ensemble
GRU-Emb		0.446248	0.00671952	0.964108	0.984364	0.999045	0.940504	2.8949e-08
CRISPR-BERT	0.553752		0.0370825	0.985786	0.978863	0.999151	0.983973	6.97427e-08
CRISPR-HW	0.99328	0.962918		0.99956	0.999672	1	0.999986	7.64679e-07
CRISPR-DIPOFF	0.0358922	0.0142143	0.000457468		0.369479	0.824215	0.242152	2.53141e-09
CrisprBERT	0.0156362	0.0211372	0.000327628	0.630521		0.786852	0.150824	5.60147e-10
DNABERT	0.00098902	0.000849391	2.13491e-07	0.175785	0.215956		5.77034e-10	3.77761e-10
DNABERT-Epi	0.0594955	0.0164311	1.48737e-05	0.76084	0.849176	1		1.77636e-15
Ensemble	1	1	0.999999	1	1	1	1
Recall
	GRU-Emb	CRISPR-BERT	CRISPR-HW	CRISPR-DIPOFF	CrisprBERT	DNABERT	DNABERT-Epi	Ensemble
GRU-Emb		0.0896506	0.998702	0.999458	0.3285	4.53409e-05	0.000221308	0.355144
CRISPR-BERT	0.910349		0.999969	0.999987	0.533691	9.25297e-05	0.000413411	0.835092
CRISPR-HW	0.00129827	3.09816e-05		0.953019	5.51378e-05	1.04835e-08	3.68794e-08	1.30403e-05
CRISPR-DIPOFF	0.000542114	1.31104e-05	0.0469815		6.85187e-09	4.60698e-09	9.8101e-09	3.92599e-05
CrisprBERT	0.6715	0.466309	0.999945	1		4.92182e-05	0.000268386	0.750614
DNABERT	0.999955	0.999907	1	1	0.999951		0.999997	1
DNABERT-Epi	0.999779	0.999587	1	1	0.999732	2.96004e-06		0.999999
Ensemble	0.644856	0.164908	0.999987	0.999961	0.249386	1.46525e-07	6.19283e-07
Precision
	GRU-Emb	CRISPR-BERT	CRISPR-HW	CRISPR-DIPOFF	CrisprBERT	DNABERT	DNABERT-Epi	Ensemble
GRU-Emb		0.446587	0.00690909	0.999608	0.991681	0.998552	0.944141	8.69727e-08
CRISPR-BERT	0.553413		0.00744545	0.999919	0.992897	0.998168	0.926991	4.89257e-10
CRISPR-HW	0.993091	0.99276		0.999988	0.999972	1	0.999922	0.00126284
CRISPR-DIPOFF	0.000407802	8.51139e-05	1.27765e-05		0.0890505	0.156833	0.0209661	2.48024e-11
CrisprBERT	0.00855053	0.00710307	2.95835e-05	0.912506		0.503817	0.0475667	9.76996e-14
DNABERT	0.00149813	0.00189322	5.31654e-07	0.845474	0.5		1.80744e-12	2.66454e-15
DNABERT-Epi	0.05697	0.0743709	8.14372e-05	0.97953	0.953398	1		4.42135e-12
Ensemble	1	1	0.99878	1	1	1	1
Specificity
	GRU-Emb	CRISPR-BERT	CRISPR-HW	CRISPR-DIPOFF	CrisprBERT	DNABERT	DNABERT-Epi	Ensemble
GRU-Emb		0.557089	0.00336523	0.69743	0.978012	0.999439	0.981028	1.31856e-05
CRISPR-BERT	0.442911		0.00560026	0.448157	0.971605	0.999596	0.991907	5.57688e-07
CRISPR-HW	0.996737	0.99456		0.981471	0.999881	1	0.999998	0.0178815
CRISPR-DIPOFF	0.305925	0.551843	0.0185292		0.925629	0.997324	0.92135	1.31104e-05
CrisprBERT	0.0225138	0.0283953	0.00011868	0.0757515		0.930964	0.458093	1.93188e-11
DNABERT	0.000561001	0.000404485	1.547e-08	0.00267636	0.0703421		8.88178e-15	5.90478e-10
DNABERT-Epi	0.0189716	0.00831887	1.79308e-06	0.0786496	0.545701	1		9.67376e-10
Ensemble	0.999987	0.999999	0.982119	0.999987	1	1	1
FPR
	GRU-Emb	CRISPR-BERT	CRISPR-HW	CRISPR-DIPOFF	CrisprBERT	DNABERT	DNABERT-Epi	Ensemble
GRU-Emb		0.442911	0.996737	0.305925	0.0225138	0.000561001	0.0189716	0.999987
CRISPR-BERT	0.557089		0.99456	0.551843	0.0283953	0.000404485	0.00831887	0.999999
CRISPR-HW	0.00336523	0.00560026		0.0185292	0.00011868	1.547e-08	1.79308e-06	0.982119
CRISPR-DIPOFF	0.69743	0.448157	0.981471		0.0757515	0.00267636	0.0786496	0.999987
CrisprBERT	0.978012	0.971605	0.999881	0.925629		0.0703421	0.545701	1
DNABERT	0.999439	0.999596	1	0.997324	0.930964		1	1
DNABERT-Epi	0.981028	0.991907	0.999998	0.92135	0.458093	8.88178e-15		1
Ensemble	1.31856e-05	5.57688e-07	0.0178815	1.31104e-05	1.93188e-11	5.90478e-10	9.67376e-10
FDR
	GRU-Emb	CRISPR-BERT	CRISPR-HW	CRISPR-DIPOFF	CrisprBERT	DNABERT	DNABERT-Epi	Ensemble
GRU-Emb		0.553413	0.993091	0.000407802	0.00855053	0.00149813	0.05697	1
CRISPR-BERT	0.446587		0.99276	8.51139e-05	0.00720155	0.00189322	0.0743709	1
CRISPR-HW	0.00690909	0.00744545		1.27765e-05	2.95835e-05	5.31654e-07	8.14372e-05	0.99878
CRISPR-DIPOFF	0.999608	0.999919	0.999988		0.912506	0.845474	0.97953	1
CrisprBERT	0.991681	0.992798	0.999972	0.0890505		0.5	0.953398	1
DNABERT	0.998552	0.998168	1	0.156833	0.503817		1	1
DNABERT-Epi	0.944141	0.926991	0.999922	0.0209661	0.0475667	1.80744e-12		1
Ensemble	8.69727e-08	4.89257e-10	0.00126284	2.48024e-11	9.76996e-14	2.66454e-15	4.42135e-12
F1
	GRU-Emb	CRISPR-BERT	CRISPR-HW	CRISPR-DIPOFF	CrisprBERT	DNABERT	DNABERT-Epi	Ensemble
GRU-Emb		0.038598	0.875458	1	0.91556	0.0716663	0.0051308	6.30091e-09
CRISPR-BERT	0.962219		0.998107	1	0.994935	0.687316	0.149977	1.32485e-07
CRISPR-HW	0.126541	0.00195666		0.999998	0.435397	0.00336523	0.00013124	1.94099e-10
CRISPR-DIPOFF	2.67031e-08	1.11999e-12	1.91391e-06		1.547e-08	1.69111e-09	1.94099e-10	1.83853e-13
CrisprBERT	0.0859571	0.00506477	0.568367	1		0.00787172	0.000216317	4.0302e-11
DNABERT	0.929658	0.316087	0.996737	1	0.992344		4.52558e-08	2.65922e-10
DNABERT-Epi	0.995018	0.852264	0.999874	1	0.999792	1		1.95931e-08
Ensemble	1	1	1	1	1	1	1
ROC-AUC
	GRU-Emb	CRISPR-BERT	CRISPR-HW	CRISPR-DIPOFF	CrisprBERT	DNABERT	DNABERT-Epi	Ensemble
GRU-Emb		0.638371	1	1	0.113005	0.173603	0.163888	0.000183558
CRISPR-BERT	0.365224		1	1	0.0859571	0.0971384	0.093842	0.000857718
CRISPR-HW	8.02913e-13	3.57572e-11		0.998286	1.68754e-14	1.93188e-11	1.93188e-11	2.66454e-15
CRISPR-DIPOFF	6.73595e-12	1.50102e-13	0.00177182		1.11999e-12	2.10942e-12	1.80744e-12	2.24709e-13
CrisprBERT	0.888843	0.91556	1	1		0.503817	0.492367	0.00237852
DNABERT	0.828859	0.90452	1	1	0.5		3.77343e-09	4.43648e-06
DNABERT-Epi	0.838486	0.907776	1	1	0.511448	1		4.43648e-06
Ensemble	0.999824	0.999173	1	1	0.997697	0.999996	0.999996
PR-AUC
	GRU-Emb	CRISPR-BERT	CRISPR-HW	CRISPR-DIPOFF	CrisprBERT	DNABERT	DNABERT-Epi	Ensemble
GRU-Emb		0.266786	0.845474	1	0.996737	0.00102455	7.12652e-05	1.50102e-13
CRISPR-BERT	0.73636		0.972267	1	0.999382	0.000440335	2.32349e-05	1.83853e-13
CRISPR-HW	0.156833	0.0283693		1	0.987576	2.68363e-06	1.07495e-07	1.68754e-14
CRISPR-DIPOFF	1.12259e-08	3.16893e-11	1.28167e-09		2.88248e-08	9.76996e-14	2.93099e-14	2.22045e-14
CrisprBERT	0.00336523	0.000641121	0.01275	1		8.7484e-07	2.47283e-08	8.88178e-16
DNABERT	0.999011	0.999576	0.999997	1	0.999999		1.48737e-05	8.78448e-10
DNABERT-Epi	0.999932	0.999978	1	1	1	0.999986		6.85187e-09
Ensemble	1	1	1	1	1	1	1
MCC
	GRU-Emb	CRISPR-BERT	CRISPR-HW	CRISPR-DIPOFF	CrisprBERT	DNABERT	DNABERT-Epi	Ensemble
GRU-Emb		0.0757515	0.792404	1	0.963811	0.0235971	0.00189322	6.57485e-10
CRISPR-BERT	0.925629		0.99276	1	0.998408	0.461891	0.0703421	1.95931e-08
CRISPR-HW	0.210361	0.00744545		1	0.717211	0.00253608	0.000322863	4.42764e-10
CRISPR-DIPOFF	3.35502e-08	9.49463e-13	1.95931e-08		2.1182e-08	1.26134e-10	3.57572e-11	2.24709e-13
CrisprBERT	0.036978	0.0015921	0.286043	1		0.00189322	9.70789e-05	1.50102e-13
DNABERT	0.97695	0.541907	0.997544	1	0.998168		1.00198e-07	8.78448e-10
DNABERT-Epi	0.998168	0.930964	0.99969	1	0.999907	1		1.81163e-08
Ensemble	1	1	1	1	1	1	1
