## Supplementary material for "Improved CRISPR/Cas9 Off-target Prediction with DNABERT and Epigenetic Features": S5 Table

### Sheet: Table S5
GRU-Emb
metrics	Accuracy	Recall	Precision	Specificity	FPR	FDR	F1	ROC-AUC	PR-AUC	MCC
mean	0.999039	0.467214	0.388119	0.9994	0.000600238	0.611881	0.386116	0.977863	0.419955	0.404617
median	0.999246	0.478597	0.368173	0.999519	0.000480844	0.631827	0.394289	0.981282	0.425989	0.407041
std	0.000644158	0.14841	0.139212	0.000531998	0.000531998	0.139212	0.0830954	0.0141943	0.07857	0.0701206
max	0.999711	0.864865	0.692308	0.999946	0.0025239	0.884477	0.528846	0.998442	0.555302	0.529478
min	0.99697	0.145161	0.115523	0.997476	5.36916e-05	0.307692	0.203822	0.931168	0.210674	0.245451
CRISPR-BERT
metrics	Accuracy	Recall	Precision	Specificity	FPR	FDR	F1	ROC-AUC	PR-AUC	MCC
mean	0.999109	0.475777	0.421827	0.999479	0.000520984	0.578173	0.410963	0.97734	0.4334	0.427383
median	0.999291	0.471912	0.424959	0.999626	0.000373517	0.575041	0.426799	0.97743	0.435187	0.436954
std	0.000594911	0.141956	0.140722	0.000530522	0.000530522	0.140722	0.0836878	0.00766252	0.0665163	0.0666055
max	0.999651	0.828829	0.671348	0.999901	0.00265439	0.894676	0.559159	0.991004	0.566069	0.558811
min	0.997278	0.201613	0.105324	0.997346	9.93562e-05	0.328652	0.186667	0.959568	0.264854	0.241569
CRISPR-HW
metrics	Accuracy	Recall	Precision	Specificity	FPR	FDR	F1	ROC-AUC	PR-AUC	MCC
mean	0.999183	0.372402	0.476571	0.999625	0.000375396	0.523429	0.379285	0.948339	0.402903	0.399501
median	0.999427	0.359012	0.484793	0.999773	0.00022747	0.515207	0.391564	0.958241	0.410741	0.406632
std	0.000821842	0.136013	0.152887	0.000584471	0.000584471	0.152887	0.0824946	0.0374359	0.0785087	0.0693891
max	0.999711	0.675676	0.8125	0.999986	0.00389595	0.857023	0.540816	0.997011	0.561966	0.540585
min	0.994497	0.0970149	0.142977	0.996104	1.41547e-05	0.1875	0.173333	0.821503	0.106998	0.199844
CRISPR-DIPOFF
metrics	Accuracy	Recall	Precision	Specificity	FPR	FDR	F1	ROC-AUC	PR-AUC	MCC
mean	0.999111	0.356951	0.381896	0.999578	0.000422208	0.618104	0.332982	0.962609	0.319047	0.34967
median	0.999253	0.337899	0.366099	0.999699	0.000300905	0.633901	0.330744	0.961037	0.317426	0.348206
std	0.000628793	0.13466	0.12898	0.000416912	0.000416912	0.12898	0.0683275	0.0155389	0.0732137	0.0623641
max	0.999656	0.637681	0.697674	0.999933	0.00274807	0.834286	0.480519	0.988163	0.491917	0.482873
min	0.996075	0.104839	0.165714	0.997252	6.71145e-05	0.302326	0.176871	0.930642	0.163086	0.243189
CrisprBERT
metrics	Accuracy	Recall	Precision	Specificity	FPR	FDR	F1	ROC-AUC	PR-AUC	MCC
mean	0.999058	0.477513	0.413818	0.999434	0.000565543	0.586182	0.399617	0.983266	0.451426	0.420137
median	0.99936	0.487009	0.428929	0.99959	0.000409787	0.571071	0.407228	0.984485	0.457116	0.427717
std	0.000583704	0.125028	0.18252	0.000510177	0.000510177	0.18252	0.105576	0.0100935	0.0800048	0.0903728
max	0.999649	0.710145	0.777778	0.999965	0.00260631	0.913357	0.583072	0.998066	0.589904	0.590371
min	0.997261	0.187919	0.0866426	0.997394	3.52277e-05	0.222222	0.152866	0.959267	0.267711	0.236407
DNABERT
metrics	Accuracy	Recall	Precision	Specificity	FPR	FDR	F1	ROC-AUC	PR-AUC	MCC
mean	0.999054	0.525543	0.378644	0.999375	0.000624876	0.621356	0.415221	0.980883	0.455441	0.431226
median	0.999287	0.514182	0.409449	0.999571	0.000429382	0.590551	0.443148	0.982823	0.460384	0.445474
std	0.000611532	0.130537	0.113827	0.00050509	0.00050509	0.113827	0.0928068	0.0118212	0.0894369	0.0766169
max	0.999569	0.801802	0.666667	0.99998	0.00236938	0.893782	0.551849	0.997931	0.602684	0.552542
min	0.997243	0.0869565	0.106218	0.997631	1.98712e-05	0.333333	0.153846	0.938878	0.166398	0.240669
DNABERT-Epi
metrics	Accuracy	Recall	Precision	Specificity	FPR	FDR	F1	ROC-AUC	PR-AUC	MCC
mean	0.999123	0.518447	0.4121	0.999452	0.000547783	0.5879	0.430186	0.980905	0.461154	0.445019
median	0.99936	0.508338	0.424209	0.999624	0.000376439	0.575791	0.45189	0.982812	0.47018	0.454047
std	0.000553586	0.129893	0.132197	0.00045592	0.00045592	0.132197	0.0968359	0.0118154	0.0834538	0.0780516
max	0.999642	0.783784	0.857143	0.999993	0.00241402	0.895541	0.576419	0.997968	0.612702	0.58226
min	0.997487	0.0869565	0.104459	0.997586	6.62374e-06	0.142857	0.157895	0.938987	0.23157	0.272933
DNABERT-Epi-Ablation
metrics	Accuracy	Recall	Precision	Specificity	FPR	FDR	F1	ROC-AUC	PR-AUC	MCC
mean	0.999138	0.505838	0.410491	0.999469	0.000530502	0.589509	0.42566	0.980897	0.45789	0.439583
median	0.999343	0.5	0.415031	0.999633	0.000366929	0.584969	0.442883	0.982812	0.463922	0.44423
std	0.000535367	0.131362	0.130023	0.00041049	0.00041049	0.130023	0.0930399	0.0118209	0.0842507	0.0775619
max	0.999683	0.774775	0.857143	0.999993	0.00185773	0.871176	0.56295	0.997958	0.612723	0.569349
min	0.997497	0.0869565	0.128824	0.998142	6.62374e-06	0.142857	0.157895	0.938923	0.238831	0.272933
Ensemble
metrics	Accuracy	Recall	Precision	Specificity	FPR	FDR	F1	ROC-AUC	PR-AUC	MCC
mean	0.999356	0.447582	0.543096	0.999741	0.000258806	0.456904	0.464711	0.984161	0.507481	0.479034
median	0.999474	0.435185	0.556848	0.999818	0.000181976	0.443152	0.463092	0.985003	0.503461	0.470173
std	0.000377977	0.1151	0.136125	0.000220551	0.000220551	0.136125	0.072195	0.00960073	0.0634616	0.062993
max	0.999711	0.756757	0.795527	0.99994	0.00114005	0.798077	0.580838	0.998372	0.612444	0.591063
min	0.998305	0.233871	0.201923	0.99886	5.96137e-05	0.204473	0.318786	0.95242	0.366418	0.367934
