## Supplementary material for "Improved CRISPR/Cas9 Off-target Prediction with DNABERT and Epigenetic Features": S6 Table

### Sheet: Table S6
Wilcoxon signed rank test result (p-value)
Accuracy
	GRU-Emb	CRISPR-BERT	CRISPR-HW	CRISPR-DIPOFF	CrisprBERT	DNABERT	DNABERT-Epi	DNABERT-Epi-Ablation	Ensemble
GRU-Emb		0.0164339	0.000101466	0.0718025	0.365224	0.448157	0.025019	0.018582	2.68188e-09
CRISPR-BERT	0.983566		0.0176956	0.751806	0.945917	0.958859	0.609083	0.6211	1.0501e-09
CRISPR-HW	0.999899	0.982304		0.995957	0.996742	0.999756	0.995489	0.996104	5.06972e-05
CRISPR-DIPOFF	0.928198	0.251245	0.00416668		0.803855	0.836411	0.272543	0.312953	4.35077e-07
CrisprBERT	0.638371	0.0540834	0.00325799	0.196145		0.713957	0.249604	0.149286	5.7196e-09
DNABERT	0.551843	0.0411406	0.000254333	0.163589	0.289315		1.76357e-05	1.31841e-05	3.77676e-10
DNABERT-Epi	0.974981	0.390917	0.00451129	0.727457	0.750396	0.999982		0.394861	4.81505e-10
DNABERT-Epi-Ablation	0.981418	0.3789	0.0038964	0.687047	0.850714	0.999987	0.605139		5.77289e-10
Ensemble	1	1	0.999949	1	1	1	1	1
Recall
	GRU-Emb	CRISPR-BERT	CRISPR-HW	CRISPR-DIPOFF	CrisprBERT	DNABERT	DNABERT-Epi	DNABERT-Epi-Ablation	Ensemble
GRU-Emb		0.327849	0.999949	0.999918	0.344575	0.0011972	0.00349031	0.0162307	0.917701
CRISPR-BERT	0.672151		0.999996	0.999991	0.450522	0.00100074	0.00434039	0.0187476	0.998002
CRISPR-HW	5.12825e-05	3.55399e-06		0.84722	1.69696e-06	4.10555e-08	1.91697e-07	6.79382e-07	2.04186e-05
CRISPR-DIPOFF	8.17386e-05	9.00597e-06	0.15278		2.1182e-08	4.1532e-07	4.72736e-07	2.28281e-07	1.86819e-05
CrisprBERT	0.655425	0.549478	0.999998	1		0.0077347	0.00701538	0.0698134	0.982951
DNABERT	0.998803	0.998999	1	1	0.992265		0.94176	0.999834	1
DNABERT-Epi	0.99651	0.99566	1	1	0.992985	0.05824		0.974225	0.999999
DNABERT-Epi-Ablation	0.983769	0.981252	0.999999	1	0.930187	0.000166084	0.0257755		0.999991
Ensemble	0.0822992	0.00199806	0.99998	0.999981	0.0170492	2.17221e-07	1.23357e-06	9.27966e-06
Precision
	GRU-Emb	CRISPR-BERT	CRISPR-HW	CRISPR-DIPOFF	CrisprBERT	DNABERT	DNABERT-Epi	DNABERT-Epi-Ablation	Ensemble
GRU-Emb		0.0181342	4.73435e-05	0.473303	0.154526	0.645524	0.093842	0.128562	3.82805e-12
CRISPR-BERT	0.981866		0.00593362	0.955281	0.73005	0.994717	0.766763	0.816329	1.24345e-14
CRISPR-HW	0.999955	0.994235		0.999922	0.998397	0.999953	0.998693	0.999258	0.00180955
CRISPR-DIPOFF	0.530504	0.0456529	8.14372e-05		0.305925	0.600119	0.114874	0.168701	2.80513e-11
CrisprBERT	0.84776	0.273133	0.00165741	0.69743		0.941902	0.557057	0.560833	4.42764e-10
DNABERT	0.358047	0.00543978	4.9577e-05	0.399881	0.0592427		8.7484e-07	5.51684e-06	8.88178e-16
DNABERT-Epi	0.907776	0.236188	0.00135266	0.886995	0.446724	0.999999		0.670992	1.01101e-11
DNABERT-Epi-Ablation	0.873459	0.186243	0.000769778	0.833717	0.442943	0.999995	0.329008		1.94099e-10
Ensemble	1	1	0.99819	1	1	1	1	1
Specificity
	GRU-Emb	CRISPR-BERT	CRISPR-HW	CRISPR-DIPOFF	CrisprBERT	DNABERT	DNABERT-Epi	DNABERT-Epi-Ablation	Ensemble
GRU-Emb		0.0324323	6.81501e-05	0.00842935	0.398065	0.794044	0.279552	0.276333	2.17541e-08
CRISPR-BERT	0.967568		0.00356465	0.0642052	0.906252	0.989067	0.899415	0.873459	2.24709e-13
CRISPR-HW	0.999932	0.996435		0.951162	0.999647	0.999967	0.999765	0.999716	0.20889
CRISPR-DIPOFF	0.991571	0.935795	0.0488382		0.993091	0.996635	0.986634	0.966098	0.000532215
CrisprBERT	0.605624	0.0937477	0.000353238	0.00690909		0.861006	0.579623	0.376077	1.55021e-08
DNABERT	0.205956	0.0109332	3.2807e-05	0.00347069	0.141146		7.83936e-05	9.91578e-06	4.01464e-10
DNABERT-Epi	0.723667	0.100585	0.000244297	0.0133658	0.424122	0.999922		0.293862	4.81505e-10
DNABERT-Epi-Ablation	0.726867	0.128562	0.000284222	0.0346508	0.627552	0.99999	0.706138		7.3412e-10
Ensemble	1	1	0.79111	0.999487	1	1	1	1
FPR
	GRU-Emb	CRISPR-BERT	CRISPR-HW	CRISPR-DIPOFF	CrisprBERT	DNABERT	DNABERT-Epi	DNABERT-Epi-Ablation	Ensemble
GRU-Emb		0.967568	0.999932	0.991571	0.605624	0.205956	0.723667	0.726867	1
CRISPR-BERT	0.0324323		0.996435	0.935795	0.0937477	0.0109332	0.100585	0.128562	1
CRISPR-HW	6.81501e-05	0.00356465		0.0488382	0.000353238	3.2807e-05	0.000244297	0.000284222	0.79111
CRISPR-DIPOFF	0.00842935	0.0642052	0.951162		0.00690909	0.00347069	0.0133658	0.0346508	0.999487
CrisprBERT	0.398065	0.906252	0.999647	0.993091		0.141146	0.424122	0.627552	1
DNABERT	0.794044	0.989067	0.999967	0.996635	0.861006		0.999922	0.99999	1
DNABERT-Epi	0.279552	0.899415	0.999765	0.986634	0.579623	7.83936e-05		0.706138	1
DNABERT-Epi-Ablation	0.276333	0.873459	0.999716	0.966098	0.376077	9.91578e-06	0.293862		1
Ensemble	2.17541e-08	2.24709e-13	0.20889	0.000532215	1.55021e-08	4.01464e-10	4.81505e-10	7.3412e-10
FDR
	GRU-Emb	CRISPR-BERT	CRISPR-HW	CRISPR-DIPOFF	CrisprBERT	DNABERT	DNABERT-Epi	DNABERT-Epi-Ablation	Ensemble
GRU-Emb		0.981866	0.999955	0.530504	0.84776	0.358047	0.907776	0.873459	1
CRISPR-BERT	0.0181342		0.994235	0.0456529	0.273133	0.00543978	0.236188	0.186243	1
CRISPR-HW	4.73435e-05	0.00593362		8.14372e-05	0.00165741	4.9577e-05	0.00135266	0.000769778	0.99819
CRISPR-DIPOFF	0.473303	0.955281	0.999922		0.69743	0.399881	0.886995	0.833717	1
CrisprBERT	0.154526	0.73005	0.998397	0.305925		0.0592427	0.446724	0.442943	1
DNABERT	0.645524	0.994717	0.999953	0.600119	0.941902		0.999999	0.999995	1
DNABERT-Epi	0.093842	0.766763	0.998693	0.114874	0.557057	8.7484e-07		0.329008	1
DNABERT-Epi-Ablation	0.128562	0.816329	0.999258	0.168701	0.560833	5.51684e-06	0.670992		1
Ensemble	3.82805e-12	1.24345e-14	0.00180955	2.80513e-11	4.42764e-10	8.88178e-16	1.01101e-11	1.94099e-10
F1
	GRU-Emb	CRISPR-BERT	CRISPR-HW	CRISPR-DIPOFF	CrisprBERT	DNABERT	DNABERT-Epi	DNABERT-Epi-Ablation	Ensemble
GRU-Emb		0.00378299	0.645524	0.99931	0.218784	0.00809264	0.000298349	0.000641121	1.50102e-13
CRISPR-BERT	0.996217		0.991449	0.999999	0.852264	0.0505549	0.00560026	0.0062841	1.13008e-10
CRISPR-HW	0.358047	0.00878772		0.99845	0.215956	0.0121047	0.00202197	0.00278974	1.28167e-09
CRISPR-DIPOFF	0.000715756	1.33518e-06	0.00160271		8.14372e-05	3.75924e-06	3.17739e-07	6.03072e-07	2.10942e-12
CrisprBERT	0.784044	0.149977	0.786852	0.999922		0.0354131	0.000888981	0.00369037	5.31654e-07
DNABERT	0.992128	0.950457	0.988207	0.999996	0.965349		6.48257e-06	0.000595349	2.97574e-07
DNABERT-Epi	0.999713	0.99456	0.998043	1	0.999142	0.999994		0.975269	0.000512558
DNABERT-Epi-Ablation	0.999382	0.993893	0.997297	0.999999	0.996421	0.999426	0.0247308		3.2545e-05
Ensemble	1	1	1	1	1	1	0.999506	0.999969
ROC-AUC
	GRU-Emb	CRISPR-BERT	CRISPR-HW	CRISPR-DIPOFF	CrisprBERT	DNABERT	DNABERT-Epi	DNABERT-Epi-Ablation	Ensemble
GRU-Emb		0.784044	1	1	3.00532e-06	0.0199842	0.0190409	0.0176957	2.1182e-08
CRISPR-BERT	0.218784		1	1	2.43935e-05	0.00347069	0.00347069	0.00347069	6.52746e-08
CRISPR-HW	2.02875e-09	2.65922e-10		0.0258931	2.85372e-12	2.45581e-12	2.10942e-12	2.10942e-12	2.66454e-15
CRISPR-DIPOFF	5.24502e-08	5.10347e-11	0.974697		6.43583e-11	2.65504e-09	2.65504e-09	2.65504e-09	2.85372e-12
CrisprBERT	0.999997	0.999977	1	1		0.987576	0.986576	0.986576	0.145518
DNABERT	0.980492	0.996635	1	1	0.01275		0.000125765	0.0580977	2.95835e-05
DNABERT-Epi	0.981417	0.996635	1	1	0.0137726	0.99988		0.964587	3.41263e-05
DNABERT-Epi-Ablation	0.982735	0.996635	1	1	0.0137726	0.94303	0.0361887		3.57783e-05
Ensemble	1	1	1	1	0.856679	0.999972	0.999967	0.999966
PR-AUC
	GRU-Emb	CRISPR-BERT	CRISPR-HW	CRISPR-DIPOFF	CrisprBERT	DNABERT	DNABERT-Epi	DNABERT-Epi-Ablation	Ensemble
GRU-Emb		0.111157	0.946312	1	0.0199842	0.00160271	0.000349196	0.000665179	1.83853e-13
CRISPR-BERT	0.890669		0.996737	1	0.05697	0.00543978	0.00208922	0.00165741	9.76996e-14
CRISPR-HW	0.0547652	0.00336523		0.999997	0.000199324	0.000191293	2.81981e-05	4.73435e-05	2.93099e-14
CRISPR-DIPOFF	2.13491e-07	1.56728e-10	2.68363e-06		2.10942e-12	4.89257e-10	2.65922e-10	3.26786e-10	8.88178e-16
CrisprBERT	0.980492	0.944141	0.999809	1		0.326386	0.213148	0.292603	2.47283e-08
DNABERT	0.99845	0.994717	0.999816	1	0.677062		0.0219877	0.218784	1.12259e-08
DNABERT-Epi	0.999664	0.997978	0.999973	1	0.789639	0.978528		0.98725	7.5396e-08
DNABERT-Epi-Ablation	0.999359	0.998397	0.999955	1	0.710685	0.784044	0.0130835		1.21705e-08
Ensemble	1	1	1	1	1	1	1	1
MCC
	GRU-Emb	CRISPR-BERT	CRISPR-HW	CRISPR-DIPOFF	CrisprBERT	DNABERT	DNABERT-Epi	DNABERT-Epi-Ablation	Ensemble
GRU-Emb		0.00378299	0.673614	0.999911	0.156833	0.00593362	0.000244297	0.000617852	6.21725e-15
CRISPR-BERT	0.996217		0.99456	1	0.789639	0.0703421	0.0062841	0.0204702	6.73595e-12
CRISPR-HW	0.329849	0.00560026		0.999664	0.145518	0.0051308	0.000595349	0.00149813	7.21645e-11
CRISPR-DIPOFF	9.2929e-05	7.5396e-08	0.000349196		7.21132e-06	2.60782e-07	2.88248e-08	9.33663e-08	1.2168e-13
CrisprBERT	0.845474	0.213148	0.856679	0.999993		0.0652295	0.00222971	0.0100603	1.86561e-07
DNABERT	0.994235	0.930964	0.995018	1	0.936003		9.37954e-06	0.00287915	7.44765e-09
DNABERT-Epi	0.999765	0.993893	0.999426	1	0.997842	0.999991		0.990425	2.95835e-05
DNABERT-Epi-Ablation	0.999405	0.980016	0.998552	1	0.990206	0.99721	0.00957526		4.11892e-07
Ensemble	1	1	1	1	1	1	0.999972	1
