## Supplementary material for "Improved CRISPR/Cas9 Off-target Prediction with DNABERT and Epigenetic Features": S7 Table

### Sheet: Table S7
mismatch: all
off-target count: 1010200
non-off-target count: 23671190
Model: GRU-Emb
Ground Truth/Prediction	Non-off-target	Off-target
Non-off-target	22925646	745544
Off-target	332126	678074
Model: CRISPR-BERT
Ground Truth/Prediction	Non-off-target	Off-target
Non-off-target	23044370	626820
Off-target	359240	650960
Model: CRISPR-HW
Ground Truth/Prediction	Non-off-target	Off-target
Non-off-target	23203052	468138
Off-target	410630	599570
Model: CRISPR-DIPOFF
Ground Truth/Prediction	Non-off-target	Off-target
Non-off-target	22706476	964714
Off-target	488900	521300
Model: CrisprBERT
Ground Truth/Prediction	Non-off-target	Off-target
Non-off-target	22890725	780465
Off-target	346186	664014
Model: DNABERT
Ground Truth/Prediction	Non-off-target	Off-target
Non-off-target	22859760	811430
Off-target	323669	686531
Model: Ensemble
Ground Truth/Prediction	Non-off-target	Off-target
Non-off-target	23103144	568046
Off-target	345825	664375
mismatch: 0
off-target count: 590
non-off-target count: 15
Model: GRU-Emb
Ground Truth/Prediction	Non-off-target	Off-target
Non-off-target	5	10
Off-target	0	590
Model: CRISPR-BERT
Ground Truth/Prediction	Non-off-target	Off-target
Non-off-target	6	9
Off-target	0	590
Model: CRISPR-HW
Ground Truth/Prediction	Non-off-target	Off-target
Non-off-target	5	10
Off-target	0	590
Model: CRISPR-DIPOFF
Ground Truth/Prediction	Non-off-target	Off-target
Non-off-target	6	9
Off-target	9	581
Model: CrisprBERT
Ground Truth/Prediction	Non-off-target	Off-target
Non-off-target	0	15
Off-target	0	590
Model: DNABERT
Ground Truth/Prediction	Non-off-target	Off-target
Non-off-target	5	10
Off-target	0	590
Model: Ensemble
Ground Truth/Prediction	Non-off-target	Off-target
Non-off-target	5	10
Off-target	0	590
mismatch: 1
off-target count: 1275
non-off-target count: 440
Model: GRU-Emb
Ground Truth/Prediction	Non-off-target	Off-target
Non-off-target	141	299
Off-target	23	1252
Model: CRISPR-BERT
Ground Truth/Prediction	Non-off-target	Off-target
Non-off-target	210	230
Off-target	85	1190
Model: CRISPR-HW
Ground Truth/Prediction	Non-off-target	Off-target
Non-off-target	188	252
Off-target	47	1228
Model: CRISPR-DIPOFF
Ground Truth/Prediction	Non-off-target	Off-target
Non-off-target	246	194
Off-target	278	997
Model: CrisprBERT
Ground Truth/Prediction	Non-off-target	Off-target
Non-off-target	115	325
Off-target	29	1246
Model: DNABERT
Ground Truth/Prediction	Non-off-target	Off-target
Non-off-target	100	340
Off-target	60	1215
Model: Ensemble
Ground Truth/Prediction	Non-off-target	Off-target
Non-off-target	136	304
Off-target	14	1261
mismatch: 2
off-target count: 14525
non-off-target count: 25005
Model: GRU-Emb
Ground Truth/Prediction	Non-off-target	Off-target
Non-off-target	14268	10737
Off-target	1257	13268
Model: CRISPR-BERT
Ground Truth/Prediction	Non-off-target	Off-target
Non-off-target	15319	9686
Off-target	1530	12995
Model: CRISPR-HW
Ground Truth/Prediction	Non-off-target	Off-target
Non-off-target	16453	8552
Off-target	1996	12529
Model: CRISPR-DIPOFF
Ground Truth/Prediction	Non-off-target	Off-target
Non-off-target	16490	8515
Off-target	4714	9811
Model: CrisprBERT
Ground Truth/Prediction	Non-off-target	Off-target
Non-off-target	14296	10709
Off-target	1484	13041
Model: DNABERT
Ground Truth/Prediction	Non-off-target	Off-target
Non-off-target	10481	14524
Off-target	1166	13359
Model: Ensemble
Ground Truth/Prediction	Non-off-target	Off-target
Non-off-target	14399	10606
Off-target	957	13568
mismatch: 3
off-target count: 75460
non-off-target count: 583085
Model: GRU-Emb
Ground Truth/Prediction	Non-off-target	Off-target
Non-off-target	507661	75424
Off-target	24074	51386
Model: CRISPR-BERT
Ground Truth/Prediction	Non-off-target	Off-target
Non-off-target	517381	65704
Off-target	28062	47398
Model: CRISPR-HW
Ground Truth/Prediction	Non-off-target	Off-target
Non-off-target	534797	48288
Off-target	33311	42149
Model: CRISPR-DIPOFF
Ground Truth/Prediction	Non-off-target	Off-target
Non-off-target	517564	65521
Off-target	41779	33681
Model: CrisprBERT
Ground Truth/Prediction	Non-off-target	Off-target
Non-off-target	521821	61264
Off-target	29058	46402
Model: DNABERT
Ground Truth/Prediction	Non-off-target	Off-target
Non-off-target	493872	89213
Off-target	24084	51376
Model: Ensemble
Ground Truth/Prediction	Non-off-target	Off-target
Non-off-target	529817	53268
Off-target	26513	48947
mismatch: 4
off-target count: 121555
non-off-target count: 8161935
Model: GRU-Emb
Ground Truth/Prediction	Non-off-target	Off-target
Non-off-target	8029110	132825
Off-target	33659	87896
Model: CRISPR-BERT
Ground Truth/Prediction	Non-off-target	Off-target
Non-off-target	8050453	111482
Off-target	37811	83744
Model: CRISPR-HW
Ground Truth/Prediction	Non-off-target	Off-target
Non-off-target	8089288	72647
Off-target	41769	79786
Model: CRISPR-DIPOFF
Ground Truth/Prediction	Non-off-target	Off-target
Non-off-target	8033429	128506
Off-target	55806	65749
Model: CrisprBERT
Ground Truth/Prediction	Non-off-target	Off-target
Non-off-target	8003742	158193
Off-target	34931	86624
Model: DNABERT
Ground Truth/Prediction	Non-off-target	Off-target
Non-off-target	8055877	106058
Off-target	37381	84174
Model: Ensemble
Ground Truth/Prediction	Non-off-target	Off-target
Non-off-target	8077744	84191
Off-target	35959	85596
mismatch: 5
off-target count: 266560
non-off-target count: 1630110
Model: GRU-Emb
Ground Truth/Prediction	Non-off-target	Off-target
Non-off-target	1439493	190617
Off-target	60977	205583
Model: CRISPR-BERT
Ground Truth/Prediction	Non-off-target	Off-target
Non-off-target	1472685	157425
Off-target	68667	197893
Model: CRISPR-HW
Ground Truth/Prediction	Non-off-target	Off-target
Non-off-target	1497840	132270
Off-target	82774	183786
Model: CRISPR-DIPOFF
Ground Truth/Prediction	Non-off-target	Off-target
Non-off-target	1423312	206798
Off-target	112566	153994
Model: CrisprBERT
Ground Truth/Prediction	Non-off-target	Off-target
Non-off-target	1430591	199519
Off-target	62302	204258
Model: DNABERT
Ground Truth/Prediction	Non-off-target	Off-target
Non-off-target	1419600	210510
Off-target	57439	209121
Model: Ensemble
Ground Truth/Prediction	Non-off-target	Off-target
Non-off-target	1469839	160271
Off-target	62234	204326
mismatch: 6
off-target count: 530235
non-off-target count: 13270600
Model: GRU-Emb
Ground Truth/Prediction	Non-off-target	Off-target
Non-off-target	12934968	335632
Off-target	212136	318099
Model: CRISPR-BERT
Ground Truth/Prediction	Non-off-target	Off-target
Non-off-target	12988316	282284
Off-target	223085	307150
Model: CRISPR-HW
Ground Truth/Prediction	Non-off-target	Off-target
Non-off-target	13064481	206119
Off-target	250733	279502
Model: CRISPR-DIPOFF
Ground Truth/Prediction	Non-off-target	Off-target
Non-off-target	12715429	555171
Off-target	273748	256487
Model: CrisprBERT
Ground Truth/Prediction	Non-off-target	Off-target
Non-off-target	12920160	350440
Off-target	218382	311853
Model: DNABERT
Ground Truth/Prediction	Non-off-target	Off-target
Non-off-target	12879825	390775
Off-target	203539	326696
Model: Ensemble
Ground Truth/Prediction	Non-off-target	Off-target
Non-off-target	13011204	259396
Off-target	220148	310087
