## Supplementary material for "Improved CRISPR/Cas9 Off-target Prediction with DNABERT and Epigenetic Features": S8 Table

### Sheet: Table S8
mismatch: all
off-target count: 7600
non-off-target count: 10594100
Model: GRU-Emb
Ground Truth/Prediction	Non-off-target	Off-target
Non-off-target	10589299	4801
Off-target	4559	3041
Model: CRISPR-BERT
Ground Truth/Prediction	Non-off-target	Off-target
Non-off-target	10589633	4467
Off-target	4562	3038
Model: CRISPR-HW
Ground Truth/Prediction	Non-off-target	Off-target
Non-off-target	10590555	3545
Off-target	4900	2700
Model: CRISPR-DIPOFF
Ground Truth/Prediction	Non-off-target	Off-target
Non-off-target	10589803	4297
Off-target	5540	2060
Model: CrisprBERT
Ground Truth/Prediction	Non-off-target	Off-target
Non-off-target	10588481	5619
Off-target	4531	3069
Model: DNABERT
Ground Truth/Prediction	Non-off-target	Off-target
Non-off-target	10586030	8070
Off-target	3676	3924
Model: DNABERT-Epi
Ground Truth/Prediction	Non-off-target	Off-target
Non-off-target	10587321	6779
Off-target	3822	3778
Model: Ensemble
Ground Truth/Prediction	Non-off-target	Off-target
Non-off-target	10591816	2284
Off-target	4504	3096
mismatch: 0
off-target count: 300
non-off-target count: 5
Model: GRU-Emb
Ground Truth/Prediction	Non-off-target	Off-target
Non-off-target	0	5
Off-target	1	299
Model: CRISPR-BERT
Ground Truth/Prediction	Non-off-target	Off-target
Non-off-target	0	5
Off-target	6	294
Model: CRISPR-HW
Ground Truth/Prediction	Non-off-target	Off-target
Non-off-target	4	1
Off-target	7	293
Model: CRISPR-DIPOFF
Ground Truth/Prediction	Non-off-target	Off-target
Non-off-target	5	0
Off-target	9	291
Model: CrisprBERT
Ground Truth/Prediction	Non-off-target	Off-target
Non-off-target	0	5
Off-target	0	300
Model: DNABERT
Ground Truth/Prediction	Non-off-target	Off-target
Non-off-target	0	5
Off-target	2	298
Model: DNABERT-Epi
Ground Truth/Prediction	Non-off-target	Off-target
Non-off-target	0	5
Off-target	2	298
Model: Ensemble
Ground Truth/Prediction	Non-off-target	Off-target
Non-off-target	0	5
Off-target	2	298
mismatch: 1
off-target count: 275
non-off-target count: 625
Model: GRU-Emb
Ground Truth/Prediction	Non-off-target	Off-target
Non-off-target	499	126
Off-target	82	193
Model: CRISPR-BERT
Ground Truth/Prediction	Non-off-target	Off-target
Non-off-target	474	151
Off-target	76	199
Model: CRISPR-HW
Ground Truth/Prediction	Non-off-target	Off-target
Non-off-target	518	107
Off-target	107	168
Model: CRISPR-DIPOFF
Ground Truth/Prediction	Non-off-target	Off-target
Non-off-target	536	89
Off-target	117	158
Model: CrisprBERT
Ground Truth/Prediction	Non-off-target	Off-target
Non-off-target	412	213
Off-target	78	197
Model: DNABERT
Ground Truth/Prediction	Non-off-target	Off-target
Non-off-target	444	181
Off-target	97	178
Model: DNABERT-Epi
Ground Truth/Prediction	Non-off-target	Off-target
Non-off-target	470	155
Off-target	100	175
Model: Ensemble
Ground Truth/Prediction	Non-off-target	Off-target
Non-off-target	516	109
Off-target	77	198
mismatch: 2
off-target count: 965
non-off-target count: 18500
Model: GRU-Emb
Ground Truth/Prediction	Non-off-target	Off-target
Non-off-target	17912	588
Off-target	486	479
Model: CRISPR-BERT
Ground Truth/Prediction	Non-off-target	Off-target
Non-off-target	17942	558
Off-target	489	476
Model: CRISPR-HW
Ground Truth/Prediction	Non-off-target	Off-target
Non-off-target	18004	496
Off-target	536	429
Model: CRISPR-DIPOFF
Ground Truth/Prediction	Non-off-target	Off-target
Non-off-target	17994	506
Off-target	602	363
Model: CrisprBERT
Ground Truth/Prediction	Non-off-target	Off-target
Non-off-target	17813	687
Off-target	498	467
Model: DNABERT
Ground Truth/Prediction	Non-off-target	Off-target
Non-off-target	17695	805
Off-target	464	501
Model: DNABERT-Epi
Ground Truth/Prediction	Non-off-target	Off-target
Non-off-target	17784	716
Off-target	474	491
Model: Ensemble
Ground Truth/Prediction	Non-off-target	Off-target
Non-off-target	18215	285
Off-target	524	441
mismatch: 3
off-target count: 2090
non-off-target count: 305535
Model: GRU-Emb
Ground Truth/Prediction	Non-off-target	Off-target
Non-off-target	304200	1335
Off-target	1031	1059
Model: CRISPR-BERT
Ground Truth/Prediction	Non-off-target	Off-target
Non-off-target	304324	1211
Off-target	964	1126
Model: CRISPR-HW
Ground Truth/Prediction	Non-off-target	Off-target
Non-off-target	304503	1032
Off-target	1073	1017
Model: CRISPR-DIPOFF
Ground Truth/Prediction	Non-off-target	Off-target
Non-off-target	304440	1095
Off-target	1284	806
Model: CrisprBERT
Ground Truth/Prediction	Non-off-target	Off-target
Non-off-target	303816	1719
Off-target	917	1173
Model: DNABERT
Ground Truth/Prediction	Non-off-target	Off-target
Non-off-target	303610	1925
Off-target	675	1415
Model: DNABERT-Epi
Ground Truth/Prediction	Non-off-target	Off-target
Non-off-target	303853	1682
Off-target	685	1405
Model: Ensemble
Ground Truth/Prediction	Non-off-target	Off-target
Non-off-target	304642	893
Off-target	853	1237
mismatch: 4
off-target count: 2695
non-off-target count: 3459490
Model: GRU-Emb
Ground Truth/Prediction	Non-off-target	Off-target
Non-off-target	3457600	1890
Off-target	1817	878
Model: CRISPR-BERT
Ground Truth/Prediction	Non-off-target	Off-target
Non-off-target	3457774	1716
Off-target	1873	822
Model: CRISPR-HW
Ground Truth/Prediction	Non-off-target	Off-target
Non-off-target	3458163	1327
Off-target	2010	685
Model: CRISPR-DIPOFF
Ground Truth/Prediction	Non-off-target	Off-target
Non-off-target	3457713	1777
Off-target	2275	420
Model: CrisprBERT
Ground Truth/Prediction	Non-off-target	Off-target
Non-off-target	3457351	2139
Off-target	1855	840
Model: DNABERT
Ground Truth/Prediction	Non-off-target	Off-target
Non-off-target	3456241	3249
Off-target	1377	1318
Model: DNABERT-Epi
Ground Truth/Prediction	Non-off-target	Off-target
Non-off-target	3456844	2646
Off-target	1463	1232
Model: Ensemble
Ground Truth/Prediction	Non-off-target	Off-target
Non-off-target	3458598	892
Off-target	1846	849
mismatch: 5
off-target count: 1030
non-off-target count: 780990
Model: GRU-Emb
Ground Truth/Prediction	Non-off-target	Off-target
Non-off-target	780221	769
Off-target	898	132
Model: CRISPR-BERT
Ground Truth/Prediction	Non-off-target	Off-target
Non-off-target	780211	779
Off-target	910	120
Model: CRISPR-HW
Ground Truth/Prediction	Non-off-target	Off-target
Non-off-target	780481	509
Off-target	923	107
Model: CRISPR-DIPOFF
Ground Truth/Prediction	Non-off-target	Off-target
Non-off-target	780296	694
Off-target	1008	22
Model: CrisprBERT
Ground Truth/Prediction	Non-off-target	Off-target
Non-off-target	780204	786
Off-target	938	92
Model: DNABERT
Ground Truth/Prediction	Non-off-target	Off-target
Non-off-target	779090	1900
Off-target	816	214
Model: DNABERT-Epi
Ground Truth/Prediction	Non-off-target	Off-target
Non-off-target	779418	1572
Off-target	853	177
Model: Ensemble
Ground Truth/Prediction	Non-off-target	Off-target
Non-off-target	780890	100
Off-target	957	73
mismatch: 6
off-target count: 245
non-off-target count: 6028955
Model: GRU-Emb
Ground Truth/Prediction	Non-off-target	Off-target
Non-off-target	6028867	88
Off-target	244	1
Model: CRISPR-BERT
Ground Truth/Prediction	Non-off-target	Off-target
Non-off-target	6028908	47
Off-target	244	1
Model: CRISPR-HW
Ground Truth/Prediction	Non-off-target	Off-target
Non-off-target	6028882	73
Off-target	244	1
Model: CRISPR-DIPOFF
Ground Truth/Prediction	Non-off-target	Off-target
Non-off-target	6028819	136
Off-target	245	0
Model: CrisprBERT
Ground Truth/Prediction	Non-off-target	Off-target
Non-off-target	6028885	70
Off-target	245	0
Model: DNABERT
Ground Truth/Prediction	Non-off-target	Off-target
Non-off-target	6028950	5
Off-target	245	0
Model: DNABERT-Epi
Ground Truth/Prediction	Non-off-target	Off-target
Non-off-target	6028952	3
Off-target	245	0
Model: Ensemble
Ground Truth/Prediction	Non-off-target	Off-target
Non-off-target	6028955	0
Off-target	245	0
