## Supplementary material for "Improved CRISPR/Cas9 Off-target Prediction with DNABERT and Epigenetic Features": S9 Table

### Sheet: Table S9
mismatch: all
off-target count: 7600
non-off-target count: 10594100
Model: GRU-Emb
Ground Truth/Prediction	Non-off-target	Off-target
Non-off-target	10587030	7070
Off-target	3890	3710
Model: CRISPR-BERT
Ground Truth/Prediction	Non-off-target	Off-target
Non-off-target	10587812	6288
Off-target	4006	3594
Model: CRISPR-HW
Ground Truth/Prediction	Non-off-target	Off-target
Non-off-target	10589645	4455
Off-target	4819	2781
Model: CRISPR-DIPOFF
Ground Truth/Prediction	Non-off-target	Off-target
Non-off-target	10589330	4770
Off-target	5190	2410
Model: CrisprBERT
Ground Truth/Prediction	Non-off-target	Off-target
Non-off-target	10587572	6528
Off-target	4145	3455
Model: DNABERT
Ground Truth/Prediction	Non-off-target	Off-target
Non-off-target	10586777	7323
Off-target	3452	4148
Model: DNABERT-Epi
Ground Truth/Prediction	Non-off-target	Off-target
Non-off-target	10587651	6449
Off-target	3559	4041
Model: DNABERT-Epi-Ablation
Ground Truth/Prediction	Non-off-target	Off-target
Non-off-target	10587897	6203
Off-target	3571	4029
Model: Ensemble
Ground Truth/Prediction	Non-off-target	Off-target
Non-off-target	10591034	3066
Off-target	4182	3418
mismatch: 0
off-target count: 300
non-off-target count: 5
Model: GRU-Emb
Ground Truth/Prediction	Non-off-target	Off-target
Non-off-target	1	4
Off-target	2	298
Model: CRISPR-BERT
Ground Truth/Prediction	Non-off-target	Off-target
Non-off-target	3	2
Off-target	2	298
Model: CRISPR-HW
Ground Truth/Prediction	Non-off-target	Off-target
Non-off-target	5	0
Off-target	3	297
Model: CRISPR-DIPOFF
Ground Truth/Prediction	Non-off-target	Off-target
Non-off-target	5	0
Off-target	2	298
Model: CrisprBERT
Ground Truth/Prediction	Non-off-target	Off-target
Non-off-target	0	5
Off-target	0	300
Model: DNABERT
Ground Truth/Prediction	Non-off-target	Off-target
Non-off-target	0	5
Off-target	1	299
Model: DNABERT-Epi
Ground Truth/Prediction	Non-off-target	Off-target
Non-off-target	0	5
Off-target	1	299
Model: DNABERT-Epi-Ablation
Ground Truth/Prediction	Non-off-target	Off-target
Non-off-target	0	5
Off-target	1	299
Model: Ensemble
Ground Truth/Prediction	Non-off-target	Off-target
Non-off-target	1	4
Off-target	1	299
mismatch: 1
off-target count: 275
non-off-target count: 625
Model: GRU-Emb
Ground Truth/Prediction	Non-off-target	Off-target
Non-off-target	415	210
Off-target	50	225
Model: CRISPR-BERT
Ground Truth/Prediction	Non-off-target	Off-target
Non-off-target	451	174
Off-target	51	224
Model: CRISPR-HW
Ground Truth/Prediction	Non-off-target	Off-target
Non-off-target	506	119
Off-target	88	187
Model: CRISPR-DIPOFF
Ground Truth/Prediction	Non-off-target	Off-target
Non-off-target	458	167
Off-target	98	177
Model: CrisprBERT
Ground Truth/Prediction	Non-off-target	Off-target
Non-off-target	439	186
Off-target	52	223
Model: DNABERT
Ground Truth/Prediction	Non-off-target	Off-target
Non-off-target	439	186
Off-target	82	193
Model: DNABERT-Epi
Ground Truth/Prediction	Non-off-target	Off-target
Non-off-target	461	164
Off-target	83	192
Model: DNABERT-Epi-Ablation
Ground Truth/Prediction	Non-off-target	Off-target
Non-off-target	451	174
Off-target	86	189
Model: Ensemble
Ground Truth/Prediction	Non-off-target	Off-target
Non-off-target	472	153
Off-target	41	234
mismatch: 2
off-target count: 965
non-off-target count: 18500
Model: GRU-Emb
Ground Truth/Prediction	Non-off-target	Off-target
Non-off-target	17571	929
Off-target	411	554
Model: CRISPR-BERT
Ground Truth/Prediction	Non-off-target	Off-target
Non-off-target	17737	763
Off-target	427	538
Model: CRISPR-HW
Ground Truth/Prediction	Non-off-target	Off-target
Non-off-target	18024	476
Off-target	534	431
Model: CRISPR-DIPOFF
Ground Truth/Prediction	Non-off-target	Off-target
Non-off-target	17822	678
Off-target	529	436
Model: CrisprBERT
Ground Truth/Prediction	Non-off-target	Off-target
Non-off-target	17753	747
Off-target	450	515
Model: DNABERT
Ground Truth/Prediction	Non-off-target	Off-target
Non-off-target	17751	749
Off-target	465	500
Model: DNABERT-Epi
Ground Truth/Prediction	Non-off-target	Off-target
Non-off-target	17838	662
Off-target	468	497
Model: DNABERT-Epi-Ablation
Ground Truth/Prediction	Non-off-target	Off-target
Non-off-target	17859	641
Off-target	474	491
Model: Ensemble
Ground Truth/Prediction	Non-off-target	Off-target
Non-off-target	18184	316
Off-target	492	473
mismatch: 3
off-target count: 2090
non-off-target count: 305535
Model: GRU-Emb
Ground Truth/Prediction	Non-off-target	Off-target
Non-off-target	303711	1824
Off-target	788	1302
Model: CRISPR-BERT
Ground Truth/Prediction	Non-off-target	Off-target
Non-off-target	303963	1572
Off-target	784	1306
Model: CRISPR-HW
Ground Truth/Prediction	Non-off-target	Off-target
Non-off-target	304444	1091
Off-target	1046	1044
Model: CRISPR-DIPOFF
Ground Truth/Prediction	Non-off-target	Off-target
Non-off-target	304320	1215
Off-target	1234	856
Model: CrisprBERT
Ground Truth/Prediction	Non-off-target	Off-target
Non-off-target	304018	1517
Off-target	894	1196
Model: DNABERT
Ground Truth/Prediction	Non-off-target	Off-target
Non-off-target	303864	1671
Off-target	664	1426
Model: DNABERT-Epi
Ground Truth/Prediction	Non-off-target	Off-target
Non-off-target	303957	1578
Off-target	686	1404
Model: DNABERT-Epi-Ablation
Ground Truth/Prediction	Non-off-target	Off-target
Non-off-target	304031	1504
Off-target	698	1392
Model: Ensemble
Ground Truth/Prediction	Non-off-target	Off-target
Non-off-target	304520	1015
Off-target	799	1291
mismatch: 4
off-target count: 2695
non-off-target count: 3459490
Model: GRU-Emb
Ground Truth/Prediction	Non-off-target	Off-target
Non-off-target	3456859	2631
Off-target	1583	1112
Model: CRISPR-BERT
Ground Truth/Prediction	Non-off-target	Off-target
Non-off-target	3457144	2346
Off-target	1651	1044
Model: CRISPR-HW
Ground Truth/Prediction	Non-off-target	Off-target
Non-off-target	3458161	1329
Off-target	1970	725
Model: CRISPR-DIPOFF
Ground Truth/Prediction	Non-off-target	Off-target
Non-off-target	3457557	1933
Off-target	2117	578
Model: CrisprBERT
Ground Truth/Prediction	Non-off-target	Off-target
Non-off-target	3457018	2472
Off-target	1655	1040
Model: DNABERT
Ground Truth/Prediction	Non-off-target	Off-target
Non-off-target	3456355	3135
Off-target	1252	1443
Model: DNABERT-Epi
Ground Truth/Prediction	Non-off-target	Off-target
Non-off-target	3456759	2731
Off-target	1300	1395
Model: DNABERT-Epi-Ablation
Ground Truth/Prediction	Non-off-target	Off-target
Non-off-target	3456780	2710
Off-target	1301	1394
Model: Ensemble
Ground Truth/Prediction	Non-off-target	Off-target
Non-off-target	3458305	1185
Off-target	1705	990
mismatch: 5
off-target count: 1030
non-off-target count: 780990
Model: GRU-Emb
Ground Truth/Prediction	Non-off-target	Off-target
Non-off-target	779727	1263
Off-target	814	216
Model: CRISPR-BERT
Ground Truth/Prediction	Non-off-target	Off-target
Non-off-target	779785	1205
Off-target	846	184
Model: CRISPR-HW
Ground Truth/Prediction	Non-off-target	Off-target
Non-off-target	779592	1398
Off-target	933	97
Model: CRISPR-DIPOFF
Ground Truth/Prediction	Non-off-target	Off-target
Non-off-target	780287	703
Off-target	966	64
Model: CrisprBERT
Ground Truth/Prediction	Non-off-target	Off-target
Non-off-target	779626	1364
Off-target	851	179
Model: DNABERT
Ground Truth/Prediction	Non-off-target	Off-target
Non-off-target	779667	1323
Off-target	744	286
Model: DNABERT-Epi
Ground Truth/Prediction	Non-off-target	Off-target
Non-off-target	779890	1100
Off-target	776	254
Model: DNABERT-Epi-Ablation
Ground Truth/Prediction	Non-off-target	Off-target
Non-off-target	779983	1007
Off-target	767	263
Model: Ensemble
Ground Truth/Prediction	Non-off-target	Off-target
Non-off-target	780620	370
Off-target	899	131
mismatch: 6
off-target count: 245
non-off-target count: 6028955
Model: GRU-Emb
Ground Truth/Prediction	Non-off-target	Off-target
Non-off-target	6028746	209
Off-target	242	3
Model: CRISPR-BERT
Ground Truth/Prediction	Non-off-target	Off-target
Non-off-target	6028729	226
Off-target	245	0
Model: CRISPR-HW
Ground Truth/Prediction	Non-off-target	Off-target
Non-off-target	6028913	42
Off-target	245	0
Model: CRISPR-DIPOFF
Ground Truth/Prediction	Non-off-target	Off-target
Non-off-target	6028881	74
Off-target	244	1
Model: CrisprBERT
Ground Truth/Prediction	Non-off-target	Off-target
Non-off-target	6028718	237
Off-target	243	2
Model: DNABERT
Ground Truth/Prediction	Non-off-target	Off-target
Non-off-target	6028701	254
Off-target	244	1
Model: DNABERT-Epi
Ground Truth/Prediction	Non-off-target	Off-target
Non-off-target	6028746	209
Off-target	245	0
Model: DNABERT-Epi-Ablation
Ground Truth/Prediction	Non-off-target	Off-target
Non-off-target	6028793	162
Off-target	244	1
Model: Ensemble
Ground Truth/Prediction	Non-off-target	Off-target
Non-off-target	6028932	23
Off-target	245	0
